# Complete genomic assembly of Mauritian cynomolgus macaque killer immunoglobulin-like receptor and natural killer group 2 haplotypes

**DOI:** 10.1101/2023.12.10.570943

**Authors:** Trent M. Prall, Julie A. Karl, Joshua M. Varghese, David A. Baker, Nicholas R. Minor, Muthuswamy Raveendran, R. Alan Harris, Jeffery Rogers, Roger W. Wiseman, David H. O’Connor

## Abstract

Mauritian-origin cynomolgus macaques (MCM) serve as a powerful nonhuman primate model in biomedical research due to their unique genetic homogeneity, which simplifies experimental designs. Despite their extensive use, a comprehensive understanding of crucial immune-regulating gene families, particularly killer immunoglobulin-like receptors (KIR) and natural killer group 2 (NKG2), has been hindered by the lack of detailed genomic reference assemblies. In this study, we employ advanced long-read sequencing techniques to completely assemble eight KIR and seven NKG2 genomic haplotypes, providing an extensive insight into the structural and allelic diversity of these immunoregulatory gene clusters. Leveraging these genomic resources, we prototype a strategy for genotyping KIR and NKG2 using short-read, whole exome capture data, illustrating the potential for cost-effective multi-locus genotyping at colony scale. These results mark a significant enhancement for biomedical research in MCMs and underscores the feasibility of broad-scale genetic investigations.
