## Supplemental Table II for "Complete genomic assembly of Mauritian cynomolgus macaque killer immunoglobulin-like receptor and natural killer group 2 haplotypes"

### Sheet: Sheet1
Supplemental Table II: Allele nomenclature and accession numbers for KIR gDNA sequences
Official IPD name:	Haplotype	Accession	IPD-ID
Mafa-KIR1D*024:01:01	K1	OR341093	50004909
Mafa-KIR1D*025:01:01	K2	OR341090	50004903
Mafa-KIR1D*026:01:01	K8	OR341092	50004907
Mafa-KIR1D*030:01:01Q	K3	OR341089	50004901
Mafa-KIR1D*030:01:02Q	K4	OR341091	50004905
Mafa-KIR1D*030:01:03Q	K6	OR341096	50004915
Mafa-KIR2DL04*001:01:01	K2	OR341074	50004871
Mafa-KIR2DL04*001:01:02	K4	OR341078	50004879
Mafa-KIR2DL04*001:01:02	K5	OR341083	50004889
Mafa-KIR2DL04*002:01:01	K1	OR341073	50004869
Mafa-KIR2DL04*002:01:02	K7	OR341081	50004885
Mafa-KIR2DL04*003:01:01	K3	OR341077	50004877
Mafa-KIR2DL04*042:01:01	K8	OR341076	50004875
Mafa-KIR2DL04*043:01:01	K6	OR341079	50004881
Mafa-KIR3DL01*001:01:01	K2	OR341040	50004803
Mafa-KIR3DL01*002:01:01	K5	OR341047	50004817
Mafa-KIR3DL07*003:02:01	K4	OR341053	50004829
Mafa-KIR3DL07*004:01:01	K5	OR341026	50004775
Mafa-KIR3DL07*005:01:01	K8	OR341038	50004799
Mafa-KIR3DL07*021:01:01	Ma	OR341061	50004845
Mafa-KIR3DL11*001:01:01	K3	OR341046	50004815
Mafa-KIR3DL11*012:01:01	K6	OR341037	50004797
Mafa-KIR3DL20*002:01:01	K3	OR341097	50004917
Mafa-KIR3DL20*002:01:02	K6	OR341104	50004931
Mafa-KIR3DL20*002:03:01	K8	OR341101	50004925
Mafa-KIR3DL20*032:01:01	K4	OR341099	50004921
Mafa-KIR3DL20*040:01:01	K2	OR341098	50004919
Mafa-KIR3DL20*041:01:01	K5	OR341100	50004923
Mafa-KIR3DL20*042:01:01	K1	OR341102	50004927
Mafa-KIR3DL20*043:01:01	K7	OR341103	50004929
Mafa-KIR3DLW03*006:01:01	K1	OR341066	50004855
Mafa-KIR3DLW03*006:01:02	K7	OR341075	50004873
Mafa-KIR3DLW12*001:01:01	K2	OR341067	50004857
Mafa-KIR3DLW12*002:01:01	K4	OR341070	50004863
Mafa-KIR3DLW12*003:01:01	K5	OR341080	50004883
Mafa-KIR3DLW13*001:01:01	K1	OR341044	50004811
Mafa-KIR3DLW13*003:01:01	K7	OR341036	50004795
Mafa-KIR3DLW13*005:01:01	K8	OR341034	50004791
Mafa-KIR3DLW13*009:01:01	K4	OR341048	50004819
Mafa-KIR3DLW14*001:01:01	K7	OR341041	50004805
Mafa-KIR3DLW14*002:01:01	K8	OR341050	50004823
Mafa-KIR3DLW15*001:01:01	K1	OR341051	50004825
Mafa-KIR3DLW15*004:01:01	K6	OR341032	50004787
Mafa-KIR3DLW16*001:01:01	K2	OR341029	50004781
Mafa-KIR3DLW16*002:01:01	K5	OR341072	50004867
Mafa-KIR3DLW16*006:01:01	K2	OR341060	50004843
Mafa-KIR3DLW19*001:01:01	K7	OR341049	50004821
Mafa-KIR3DLW25*001:01:01	K6	OR341071	50004865
Mafa-KIR3DLW25*002:01:01	K3	OR341069	50004861
Mafa-KIR3DLW26*001:01:01	K2	OR341045	50004813
Mafa-KIR3DLW28*001:01:01	K2	OR341031	50004785
Mafa-KIR3DSW10*004:01:01	K2	OR341035	50004793
Mafa-KIR3DSW12*001:01:01	K5	OR341033	50004789
Mafa-KIR3DSW12*011:01:01	K5	OR341028	50004779
Mafa-KIR3DSW12*012:01:01N	K8	OR341043	50004809
Mafa-KIR3DSW13*001:01:01Q	K2	OR341027	50004777
Mafa-KIR3DSW13*002:01:01Q	K2	OR341054	50004831
Mafa-KIR3DSW15*010:01:01	K8	OR341068	50004859
Mafa-KIR3DSW17*001:01:01	K1	OR341059	50004841
Mafa-KIR3DSW17*003:01:01	K7	OR341065	50004853
Mafa-KIR3DSW20*001:01:01	K5	OR341056	50004835
Mafa-KIR3DSW20*00501:01	K5	OR341030	50004783
Mafa-KIR3DSW21*001:01:01	K4	OR341063	50004849
Mafa-KIR3DSW21*002 :01:01	K6	OR341062	50004847
Mafa-KIR3DSW22*001:01:01	K7	OR341057	50004837
Mafa-KIR3DSW24*001:01:01	K3	OR341055	50004833
Mafa-KIR3DSW24*002:01:01	K6	OR341052	50004827
Mafa-KIR3DSW25*001:01:01	K8	OR341058	50004839
Mafa-KIR3DSW27*001:01:01	K5	OR341039	50004801
Mafa-KIR3DSW28*001:01:01	K6	OR341042	50004807
Mafa-KIR3DSW41*002:01:01	K5	OR341064	50004851
Mafa-KIRDP*001:02:01	K1	OR341082	50004887
Mafa-KIRDP*001:03:01	K2	OR341084	50004891
Mafa-KIRDP*001:04:01	K8	OR341085	50004893
Mafa-KIRDP*003:01:01	K3	OR341086	50004895
Mafa-KIRDP*003:01:02	K6	OR341088	50004899
Mafa-KIRDP*003:02:01	K4	OR341087	50004897
Mafa-KIRDP*004:01:01	K5	OR341094	50004911
Mafa-KIRDP*005:01:01	K7	OR341095	50004913
