## Supplemental Table III for "Complete genomic assembly of Mauritian cynomolgus macaque killer immunoglobulin-like receptor and natural killer group 2 haplotypes"

### Sheet: Sheet2
Supplemental Table III: Allele nomenclature and accession numbers for NKG2 gDNA sequences
Allele name	Haplotype	Accession
CD94*01:01:01	N1	OR341112
CD94*01:01:02	N6/N7	OR341113
CD94*01:01:03	N5	OR341114
CD94*01:01:04	N4	OR341115
CD94*01:01:05	N3	OR341116
CD94*01:02:01	N2	OR341117
NKG2A*01:01:01	N1/N7	OR341118
NKG2A*02:01:01	N2	OR341119
NKG2A*02:01:02	N4	OR341120
NKG2A*02:01:03	N5	OR341121
NKG2A*03:01:01	N6	OR341122
NKG2A*04:01:01	N3	OR341123
NKG2C1*01:01:01	N1/N7	OR341124
NKG2C1*02:01:01	N3	OR341125
NKG2C1*02:02:01	N4	OR341126
NKG2C1*03:01:01	N5	OR341127
NKG2C1*03:02:01	N2	OR341128
NKG2C1*03:03:01	N6	OR341129
NKG2C2*01:01:01	N1	OR341130
NKG2C2*01:01:02	N3	OR341131
NKG2C2*02:01:01	N5	OR341132
NKG2C2*03:01:01	N4	OR341133
NKG2C2*03:01:02	N7	OR341134
NKG2C2*04:01:01	N6	OR341135
NKG2C3*01:01:01	N1	OR341136
NKG2C3*02:01:01	N2	OR341137
NKG2C3*03:01:01	N4	OR341138
NKG2C3*03:02:01	N6	OR341139
NKG2C3*04:01:01	N5	OR341140
NKG2C3*04:02:01	N3	OR341141
NKG2C3*04:02:02	N3/N7	OR341142
NKG2D*01:01:01	N1	OR341143
NKG2D*01:02:01	N3	OR341144
NKG2D*01:02:02	N6	OR341145
NKG2D*01:02:03	N2	OR341146
NKG2D*01:02:04	N4	OR341147
NKG2D*01:03:01	N4	OR341148
NKG2F*01:01:01	N1	OR341149
NKG2F*01:02:01	N2	OR341152
NKG2F*02:01:01	N3	OR341150
NKG2F*03:01:01	N4	OR341151
NKG2F*02:01:02	N5	OR341153
NKG2F*03:01:02	N6	OR341154
NKG2F*03:01:03	N7	OR604690
